# FlavoTyper: a genome-based *in-silico* serotyping tool for the fish pathogen *Flavobacterium psychrophilum*

**DOI:** 10.64898/2026.09.14.751350

**Authors:** Salma Mbarki, Pavla Debeljak, Mathilde Carpentier, Keith A. Jolley, Noëlle Haddad, Tatiana Rochat, Eric Duchaud

**Author notes:** **Corresponding author and email address** Eric Duchaud. **Repositories** Newly sequenced *F. psychrophilum* genomes have been deposited at the ENA database BioProject PRJEB21067 as well as in the PubMLST database.

## Abstract

*Flavobacterium psychrophilum* is a devastating pathogen of fish reared in freshwater worldwide. Serotyping is a relevant method for epidemiological surveillance and outbreak detection, as well as for a better understanding of host-pathogen interactions. Serological diversity may also have important consequences for the selection of appropriate strains for vaccine development and for selective breeding for increased disease resistance. *F. psychrophilum* serotyping relies on structural variations in the O-polysaccharide (O-PS) moiety of the cell surface lipopolysaccharide (LPS). However, conventional serotyping is costly, labor-intensive and requires significant technical expertise. Moreover, divergent scheme proposals highlighted the absence of harmonization among laboratories. In this context, the development of an mPCR-based serotyping scheme targeting *wzy* genes greatly improved the reliability and standardization of serotyping. Nevertheless, the proposed mPCR scheme did not capture the entire diversity of genomic variability. The aim of this study was to establish a robust and publicly available tool for *F. psychrophilum* genome-based serotyping. Extensive genome analysis of the O-antigen biosynthesis locus allowed the identification of biomarkers enabling the development of FlavoTyper, an *in-silico*-based serotyping tool. The FlavoTyper tool was evaluated on all *F. psychrophilum* genome assemblies publicly available, providing sound and sensitive predictions and easily interpretable results. When applied to a curated collection of publicly available genomes, the *in-silico* O-types assigned by the tool were statistically significantly associated with host fish species, confirming previous studies — coho salmon with O:0, rainbow trout with O:1 and O:2, and ayu with O:3 — and their distribution across MLST clonal complexes revealed that the O-antigen locus is frequently rearranged independently of the core-genome lineage, consistent with the extensive recombination that shapes the evolution and genomic diversity of this species.

**Impact statement:** We developed FlavoTyper, the first genome-based *in-silico* serotyping tool for *F. psychrophilum*. FlavoTyper accepts *F. psychrophilum* genome assemblies in FASTA format and both single and multi-genome runs are supported. The pipeline includes quality control checks of the input data and the reported results are readily interpreted by the users with clear warnings when required as well as a locus map. Applied to publicly available genomes, FlavoTyper allowed the identification of 23 distinct serotypes and captured the host associations established over three decades by conventional and PCR-based methods. Distributed openly through PyPI, Bioconda and Galaxy, also as a plugin in the Bacterial Isolate Genome Sequence Database (BIGSdb) of the PubMLST platform, the tool provides researchers and veterinary professionals in aquatic animal health with a reproducible, scalable, and standardized framework for epidemiological surveillance and vaccine development for *F. psychrophilum*.

**Data summary:** The authors confirm all supporting data, code and protocols have been provided within the article or through supplementary data files.

Newly sequenced genomes have been deposited under EBI BioProject PRJEB21067.

(1) The FlavoTyper source code and database files are accessible from the GitLab repository https://forge.inrae.fr/eric.duchaud/flavotyper, achieved on Zenodo: https://doi.org/10.5281/zenodo.22259350, and installable through conda and pypi.
(2) The tool is also available as a Web-based interface through Galaxy Europe ([FlavoTyper/Galaxy Europe](https://usegalaxy.eu/?tool_id=toolshed.g2.bx.psu.edu%2Frepos%2Fiuc%2Fflavotyper%2Fflavotyper%2F0.5.1%2Bgalaxy0&version=latest)). FlavoTyper has also been included in PubMLST allowing both *in-silico* MLST and serotyping from genome assemblies (https://bigsdb.readthedocs.io/en/latest/data_analysis/flavotyper.html).
