## Supplemental tables for "FlavoTyper: a genome-based *in-silico* serotyping tool for the fish pathogen *Flavobacterium psychrophilum*"

### Sheet: Supplementary table 1
Supplementary table 1: Quality controls performed by FlavoTyper and the warning message provided in each situation.
Quality check	Type	Potential warning message
Genome size:	Advisory	Genome size <N> bp is smaller than expected interval.
Flagged when it falls outside the interval		Genome size <N> bp is larger than expected interval.
[2 619 202 – 3 122 663 bp]*
Contig count:	Advisory	Contig count <N> is high (>300); typing may be affected by assembly fragmentation.
Indicative of a fragmented assembly**		Contig count <N> is very high (>500); typing may be less reliable on fragmented assemblies.
Species validation	Blocking	Species check failed: Best ANI <value> below threshold 95%.
		Species check failed: No fastANI hits found against provided species references.
*The genome size interval [2 619 202 – 3 122 663 bp] was derived from the curated reference set (obtained as the 2.5th and 97.5th percentiles of the dataset).
**A fragmented assembly that may interrupt a marker or the O-Ag loci.

### Sheet: Supplementary table 2
Supplementary table 2: Result categories returned by FlavoTyper and their respective scenarios.
Result category	Scenarios
Resolved	Unique biomarkers of the O-type and the R-type were detected in the input genome; the serotype is fully determined.
	Exemple: O:2-S1-R3.
Partial	Only one of the O-type or R-type biomarkers was detected: typically caused by a missing or fragmented marker.
	Exemple: O:1-S0-Undefined.
Ambiguous	Several different biomarkers were detected for the O-type and/or the R-type, so a single value cannot be assigned.
	Likely the consequence of sequencing multiple strains (not pure culture).
Undefined	None of the biomarkers were detected: both O- and R-types are Undefined.
NotTyped	The sample did not pass the blocking quality-control step and typing was not attempted.

### Sheet: Supplementary table 3
Supplementary table 3: Summary of FlavoTyper output files and their formats.
Format	Scope	Description
TSV (Tab Separated Values)	One row per sample	Main output table — assigned serotype, call state (Resolved/Partial/Ambiguous/NotTyped), detected markers, QC metrics, typing warnings, and a reference sentence for known serotypes. (Full columns in the Results dictionary.)
JSON	One record per sample	Same data as the TSV, machine-readable (one complete JSON object per line).
JSON	Run-level	Provenance: tool version, database name & checksums, parameters, run ID, timestamp.
JSON	Per-input	Manifest: source path, file size, SHA-256 checksum.
FASTA	Per sample (optional)	O-antigen biosynthesis locus extracted from the input genome.
PNG	Per sample (optional)	Two-track locus map: reference locus vs. aligned sample region, with annotated marker positions.
TXT	Per sample (optional)	Pairwise BLASTN alignment of the input genome against the reference locus.

### Sheet: Supplementary table 4
Supplementary table 4: Predicted template model (pTM) scores obtained from AlphaFold for Wzy proteins.
Proteins	pTM scores
Wzy0	0.92
Wzy1	0.9
Wzy2	0.9
Wzy3	0.92
Wzy4	0.81
Wzy5	0.89
Wzy6	0.87
Wzy7	0.89

### Sheet: Supplementary table 5
Supplementary table 5: Pairwise alignment scores (Z score and rmsd) of Wzy proteins obtained with DALI from predicted Alphafold structures.
Proteins	Wzy 0	Wzy 1	Wzy 2	Wzy 3	Wzy 4	Wzy 5	Wzy 6	Wzy 7
Wzy 0					Z score 17.5, rmsd 5.3		Z score 31.8, rmsd 3.0	Z score 32.3, rmsd 2.7
Wzy 1			Z score 4.3, rmsd 5.9	Z score 4.2, rmsd 6.8		Z score 2.1, rmsd 4.3	Z score 2.6, rmsd 3.8
Wzy 2				Z score 51.4, rmsd 1.7			Z score 2.3, rmsd 4.9
Wzy 3						Z score 2.3, rmsd 13.4		Z score 2.1, rmsd 12.5
Wzy 4							Z score 14.4, rmsd 4.1	Z score 19, rmsd 4.3
Wzy 5
Wzy 6								Z score 27, rmsd 3.4
Wzy 7
	high (Z score >10 and rmsd<3)
	moderate (Z score >10 and rmsd<5)
	low (Z score >2)
	no DALI aligment reported

### Sheet: Supplementary table 6
Supplementary table 6: Frequency of each of the 23 serotypes identified by FlavoTyper among the 375 resolved NCBI genomes.
Serotype	n	Percentage of “Resolved”
O:2-S0-R1V1	134	35.7
O:1-S0-R1V1	69	18.4
O:1-S0-R4	43	11.5
O:0-S0-R0	21	5.6
O:3-S0-R2	15	4
O:1-S0-R2	13	3.5
O:4-S0-R3	12	3.2
O:7-S0-R2	10	2.7
O:3-S0-R3	9	2.4
O:3-S0-R4	9	2.4
O:2-S0-R3	7	1.9
O:4-S0-R1V1	6	1.6
O:1-S0-R3	5	1.3
O:2-S1-R3	4	1.1
O:5-S0-R1V3	4	1.1
O:5-S0-R1V1	4	1.1
O:7-S0-R3	3	0.8
O:3-S1-R3	2	0.5
O:4-S0-R1V3	1	0.3
O:6-S0-R4	1	0.3
O:6-S0-R3	1	0.3
O:1-S1-R4	1	0.3
O:1-S1-R3	1	0.3

### Sheet: Supplementary table 7
Supplementary table 7: Assembly-quality and taxonomy-check metadata for the 75 genomes rejected by FlavoTyper’s quality-control step, compared with the 407 retained F. psychrophilum genomes retrieved from GenBank.
Metric	Rejected (n = 75)	Retained (n = 407)
Genome size (Mb), median (range)	2.13 (0.95–6.27)	2.78 (2.39–3.21)
Number of contigs, median (max)	228 (970)	91 (592)
Contig N50 (kb), median	2026-08-11	136.9
Genome coverage, median	10	96
Assemblies with an NCBI anomaly flag, n (%)	70/75 (93 %)	0/407 (0 %)
NCBI taxonomy-check status	48 Failed / 27 Inconclusive	407 OK

### Sheet: Supplementary table 8
Supplementary table 8: FlavoTyper output of the 357 F. psychrophilum PubMLST assemblies with their associated metadata.
PubMLST_id	Isolate	Call_state	Typed	O_type	R_type	S_type	Serotype	Host	Country	Continent	Year	Clonal_complex
1091	FPG101	Resolved	True	O:2	R1V1	S0	O:2-S0-R1V1	Oncorhynchus mykiss	Canada	North America	2008	CC-ST10
1092	5	Undefined	True	Undefined	Undefined	S0	Undefined-S0-Undefined	water	Chile	South America	2013	CC-ST10
1093	MH1	Undefined	True	Undefined	Undefined	S0	Undefined-S0-Undefined	Salmo salar	Chile	South America	2008
1094	VQ50	Undefined	True	Undefined	Undefined	S0	Undefined-S0-Undefined	Oncorhynchus mykiss	Chile	South America	2006	CC-ST10
1095	3	Undefined	True	Undefined	Undefined	S0	Undefined-S0-Undefined	water	Chile	South America	2013	CC-ST10
1096	950106-1/1	Resolved	True	O:1	R1V1	S0	O:1-S0-R1V1	Oncorhynchus mykiss	Denmark	Europe	1995	CC-ST10
1097	PG2	Undefined	True	Undefined	Undefined	S0	Undefined-S0-Undefined	Oncorhynchus mykiss	Chile	South America	2009	CC-ST10
12	OSU THC02-90	Resolved	True	O:0	R0	S0	O:0-S0-R0	Oncorhynchus kisutch	USA	North America	1990	CC-ST09
1417	FPS-F15	Resolved	True	O:1	R4	S0	O:1-S0-R4	Oncorhynchus mykiss	Finland	Europe	2017	CC-ST10
1418	FPS-F16	Resolved	True	O:1	R4	S0	O:1-S0-R4	Oncorhynchus mykiss	Finland	Europe	2017	CC-ST10
1419	FPS-F27	Resolved	True	O:1	R4	S0	O:1-S0-R4	Oncorhynchus mykiss	Finland	Europe	2017	CC-ST10
1420	FPS-P1	Resolved	True	O:1	R1V1	S0	O:1-S0-R1V1	Oncorhynchus mykiss	Poland	Europe	2016	CC-ST10
1421	FPS-P3	Partial	True	O:1	Undefined	S0	O:1-S0-Undefined	Oncorhynchus mykiss	Poland	Europe	2017	CC-ST10
1422	FPS-R7	Resolved	True	O:4	R1V1	S0	O:4-S0-R1V1	Oncorhynchus mykiss	Russia	Asia	2017
1423	FPS-R9	Resolved	True	O:1	R1V1	S0	O:1-S0-R1V1	Oncorhynchus mykiss	Russia	Asia	2017	CC-ST90
1424	FPS-S6	Resolved	True	O:2	R1V1	S0	O:2-S0-R1V1	Oncorhynchus mykiss	Sweden	Europe	2017	CC-ST10
1425	FPS-S9	Partial	True	O:1	Undefined	S0	O:1-S0-Undefined	Oncorhynchus mykiss	Sweden	Europe	2017	CC-ST10
1426	FPS-S10	Partial	True	O:1	Undefined	S0	O:1-S0-Undefined	Oncorhynchus mykiss	Sweden	Europe	2017	CC-ST10
1427	FPS-S11A	Undefined	True	Undefined	Undefined	S0	Undefined-S0-Undefined	Oncorhynchus mykiss	Sweden	Europe	2017	CC-ST10
1428	FPS-S11B	Undefined	True	Undefined	Undefined	S0	Undefined-S0-Undefined	Oncorhynchus mykiss	Sweden	Europe	2017	CC-ST10
1496	CN6	Resolved	True	O:1	R4	S0	O:1-S0-R4	Oncorhynchus mykiss	China	Asia	2017	CC-ST10
1545	IT09	Resolved	True	O:1	R1V1	S0	O:1-S0-R1V1	Oncorhynchus mykiss	Italy	Europe	2012	CC-ST10
1553	FP-369	Resolved	True	O:4	R3	S0	O:4-S0-R3	Salmo coruhensis	Turkey	Asia	2017
1554	FRGDSA 1882/11	Resolved	True	O:2	R1V1	S0	O:2-S0-R1V1	Oncorhynchus mykiss	France	Europe	2011	CC-ST90
1555	F88	Resolved	True	O:2	R1V1	S0	O:2-S0-R1V1	Oncorhynchus mykiss	Slovenia	Europe	2022	CC-ST90
1556	F621	Resolved	True	O:4	R3	S0	O:4-S0-R3	Oncorhynchus mykiss	Slovenia	Europe	2023
1557	F1516	Resolved	True	O:4	R3	S0	O:4-S0-R3	Oncorhynchus mykiss	Slovenia	Europe	2023
1558	F1719	Resolved	True	O:4	R3	S0	O:4-S0-R3	Oncorhynchus mykiss	Slovenia	Europe	2023
1559	CYL302-1	Resolved	True	O:1	R3	S1	O:1-S1-R3	Ctenopharyngodon idella	China	Asia	2024
1593	Ca2530	Resolved	True	O:1	R4	S1	O:1-S1-R4	Carassius auratus	China	Asia	2025
1594	Ci2506	Resolved	True	O:4	R1V2	S0	O:4-S0-R1V2	Ctenopharyngodon Idella	China	Asia	2025	CC-ST56
1595	Cc2521	Resolved	True	O:1	R3	S1	O:1-S1-R3	Cyprinus carpio	China	Asia	2025
1596	Hn2502	Resolved	True	O:1	R3	S1	O:1-S1-R3	Aristichthys nobilis	China	Asia	2025
1597	Hn2503	Resolved	True	O:1	R3	S1	O:1-S1-R3	Aristichthys nobilis	China	Asia	2025
1598	Hn2508	Resolved	True	O:4	R1V2	S0	O:4-S0-R1V2	Aristichthys nobilis	China	Asia	2025	CC-ST56
1599	Ci2560	Resolved	True	O:1	R2	S1	O:1-S1-R2	Ctenopharyngodon Idella	China	Asia	2025	CC-ST56
1600	Hn2501	Resolved	True	O:4	R3	S0	O:4-S0-R3	Aristichthys nobilis	China	Asia	2025
1601	Ci2546	Resolved	True	O:4	R3	S0	O:4-S0-R3	Ctenopharyngodon Idella	China	Asia	2025
1602	Hm2509	Resolved	True	O:1	R3	S1	O:1-S1-R3	Hypophthalmichthys molitrix	China	Asia	2025	CC-ST56
1612	FP-24	Resolved	True	O:2	R1V1	S0	O:2-S0-R1V1	Oncorhynchus mykiss	Turkey	Asia	2014	CC-ST10
1613	FP-34	Resolved	True	O:2	R1V1	S0	O:2-S0-R1V1	Oncorhynchus mykiss	Turkey	Asia	2015	CC-ST10
1614	FP-37	Resolved	True	O:1	R1V1	S0	O:1-S0-R1V1	Oncorhynchus mykiss	Turkey	Asia	2015	CC-ST10
1615	FP-73	Resolved	True	O:2	R1V1	S0	O:2-S0-R1V1	Oncorhynchus mykiss	Turkey	Asia	2014	CC-ST10
1616	FP-95	Resolved	True	O:1	R1V1	S0	O:1-S0-R1V1	Oncorhynchus mykiss	Turkey	Asia	2014	CC-ST10
1617	FP-100	Resolved	True	O:2	R1V1	S0	O:2-S0-R1V1	Oncorhynchus mykiss	Turkey	Asia	2015	CC-ST10
1618	FP-108	Resolved	True	O:1	R1V1	S0	O:1-S0-R1V1	Oncorhynchus mykiss	Turkey	Asia	2015	CC-ST10
1619	FP-116	Resolved	True	O:1	R1V1	S0	O:1-S0-R1V1	Oncorhynchus mykiss	Turkey	Asia	2014	CC-ST10
1620	FP-120	Resolved	True	O:1	R4	S0	O:1-S0-R4	Oncorhynchus mykiss	Turkey	Asia	2015	CC-ST10
1622	FP-311	Resolved	True	O:3	R3	S0	O:3-S0-R3	Oncorhynchus mykiss	Turkey	Asia	2017	CC-ST10
1623	FP-313	Resolved	True	O:3	R3	S0	O:3-S0-R3	Oncorhynchus mykiss	Turkey	Asia	2017	CC-ST10
1624	FP-314	Resolved	True	O:3	R3	S0	O:3-S0-R3	Oncorhynchus mykiss	Turkey	Asia	2017	CC-ST10
1625	FP-315	Resolved	True	O:2	R1V1	S0	O:2-S0-R1V1	Oncorhynchus mykiss	Turkey	Asia	2017	CC-ST10
1626	FP-335	Resolved	True	O:1	R1V1	S0	O:1-S0-R1V1	Oncorhynchus mykiss	Turkey	Asia	2017	CC-ST10
1627	FP-368	Resolved	True	O:1	R1V1	S0	O:1-S0-R1V1	Oncorhynchus mykiss	Turkey	Asia	2017	CC-ST10
1629	FP-U33	Resolved	True	O:2	R1V1	S0	O:2-S0-R1V1	Oncorhynchus mykiss	Turkey	Asia	2021	CC-ST10
1630	AQ-22-VL-OH-WA-0007	Resolved	True	O:0	R0	S0	O:0-S0-R0	Oncorhynchus kisutch	USA	North America	2022	CC-ST09
1633	CN38	Resolved	True	O:1	R2	S0	O:1-S0-R2	Oncorhynchus mykiss	China	Asia	2020
1634	CN46	Resolved	True	O:1	R2	S0	O:1-S0-R2	Thymallus thymallus	China	Asia	2020
1635	NJ01	Resolved	True	O:6	R3	S0	O:6-S0-R3	Carassius auratus	China	Asia	2023	CC-ST56
1636	010418-2/1	Undefined	True	Undefined	Undefined	S0	Undefined-S0-Undefined	Oncorhynchus mykiss	Denmark	Europe	2001	CC-ST10
1637	990512-1/2A	Undefined	True	Undefined	Undefined	S0	Undefined-S0-Undefined	Oncorhynchus mykiss	Denmark	Europe	1999	CC-ST10
1638	030522-1/1	Undefined	True	Undefined	Undefined	S0	Undefined-S0-Undefined	Oncorhynchus mykiss	Denmark	Europe	2003	CC-ST10
1639	FPS-D10	Undefined	True	Undefined	Undefined	S0	Undefined-S0-Undefined	Oncorhynchus mykiss	Denmark	Europe	2017	CC-ST10
1640	FPS-D15	Partial	True	O:1	Undefined	S0	O:1-S0-Undefined	Oncorhynchus mykiss	Denmark	Europe	2017	CC-ST10
1641	FPS-D2	Resolved	True	O:2	R1V1	S0	O:2-S0-R1V1	Oncorhynchus mykiss	Denmark	Europe	2017	CC-ST10
1642	FPS-S6-C1	Resolved	True	O:2	R1V1	S0	O:2-S0-R1V1		Denmark	Europe	2018	CC-ST10
1643	K9/00	Partial	True	O:1	Undefined	S0	O:1-S0-Undefined	Oncorhynchus mykiss	Finland	Europe	2000	CC-ST10
1644	P7-7B/10	Undefined	True	Undefined	Undefined	S0	Undefined-S0-Undefined	Oncorhynchus mykiss	Finland	Europe	2010	CC-ST10
1645	P15/8B-11	Resolved	True	O:1	R4	S0	O:1-S0-R4	Oncorhynchus mykiss	Finland	Europe	2011	CC-ST10
1646	P30-2B/09	Undefined	True	Undefined	Undefined	S0	Undefined-S0-Undefined	Oncorhynchus mykiss	Finland	Europe	2009	CC-ST10
1647	FPS-F30	Resolved	True	O:1	R4	S0	O:1-S0-R4	Oncorhynchus mykiss	Finland	Europe	2017	CC-ST10
1648	FPS-F32	Resolved	True	O:1	R4	S0	O:1-S0-R4	Oncorhynchus mykiss	Finland	Europe	2017	CC-ST10
1649	FPS-F33	Resolved	True	O:1	R4	S0	O:1-S0-R4	Oncorhynchus mykiss	Finland	Europe	2017	CC-ST10
1650	FPS-F22	Partial	True	O:1	Undefined	S0	O:1-S0-Undefined	Oncorhynchus mykiss	Finland	Europe	2017
1651	FPS-F21	Partial	True	O:1	Undefined	S0	O:1-S0-Undefined	Oncorhynchus mykiss	Finland	Europe	2017
1652	5-P18-2.11_S17	Resolved	True	O:2	R1V1	S0	O:2-S0-R1V1	Oncorhynchus mykiss	Finland	Europe	2011	CC-ST10
1653	3-M2.99_S8	Resolved	True	O:1	R4	S0	O:1-S0-R4	water	Finland	Europe	1999
1654	1-H7.00_S16	Resolved	True	O:1	R1V1	S0	O:1-S0-R1V1	water	Finland	Europe	2000
1655	KKI-2306	Resolved	True	O:3	R2	S0	O:3-S0-R2	Plecoglossus altivelis	Japan	Asia	2023
1656	KKI-2407	Resolved	True	O:3	R3	S0	O:3-S0-R3	Plecoglossus altivelis	Japan	Asia	2024	CC-ST52
1657	KMO-2406	Resolved	True	O:2	R3	S0	O:2-S0-R3	Plecoglossus altivelis	Japan	Asia	2024
1658	KNI-2406	Resolved	True	O:3	R2	S0	O:3-S0-R2	Plecoglossus altivelis	Japan	Asia	2024	CC-ST52
1659	KMO-2406	Resolved	True	O:3	R2	S0	O:3-S0-R2	Plecoglossus altivelis	Japan	Asia	2024
1660	KNI-2406	Resolved	True	O:3	R3	S0	O:3-S0-R3	Plecoglossus altivelis	Japan	Asia	2024	CC-ST52
1661	KKI-2407	Resolved	True	O:3	R2	S0	O:3-S0-R2	Plecoglossus altivelis	Japan	Asia	2024	CC-ST52
1662	KKI-2306	Resolved	True	O:2	R3	S0	O:2-S0-R3	Plecoglossus altivelis	Japan	Asia	2023
1663	KHIR-1705	Resolved	True	O:3	R3	S0	O:3-S0-R3	Plecoglossus altivelis	Japan	Asia	2017	CC-ST52
1664	KKAC-1706	Resolved	True	O:3	R2	S0	O:3-S0-R2	Plecoglossus altivelis	Japan	Asia	2017
1665	KKOK-1706	Resolved	True	O:3	R3	S0	O:3-S0-R3	Plecoglossus altivelis	Japan	Asia	2017	CC-ST52
1666	KTEN-1510	Resolved	True	O:3	R2	S0	O:3-S0-R2	Plecoglossus altivelis	Japan	Asia	2015	CC-ST52
1667	NNS1-1804	Resolved	True	O:3	R2	S0	O:3-S0-R2	Plecoglossus altivelis	Japan	Asia	2018	CC-ST52
1668	NNS2-1804	Resolved	True	O:3	R2	S0	O:3-S0-R2	Plecoglossus altivelis	Japan	Asia	2018	CC-ST52
1669	NNS4-1804	Resolved	True	O:3	R2	S0	O:3-S0-R2	Plecoglossus altivelis	Japan	Asia	2018
1670	NNS5-1804	Resolved	True	O:3	R2	S0	O:3-S0-R2	Plecoglossus altivelis	Japan	Asia	2018	CC-ST52
1671	NNS6-1804	Resolved	True	O:3	R2	S0	O:3-S0-R2	Plecoglossus altivelis	Japan	Asia	2018	CC-ST52
1672	NNS7-1804	Resolved	True	O:3	R2	S0	O:3-S0-R2	Plecoglossus altivelis	Japan	Asia	2018	CC-ST52
1673	KU 060626-4	Resolved	True	O:3	R2	S0	O:3-S0-R2	Plecoglossus altivelis	Japan	Asia	2006	CC-ST56
1674	FPG87	Resolved	True	O:4	R1V1	S0	O:4-S0-R1V1	Oncorhynchus mykiss	Canada	North America	2005
1675	FPG103	Resolved	True	O:2	R1V1	S0	O:2-S0-R1V1	Oncorhynchus mykiss	Canada	North America	2009	CC-ST10
1676	FPG48	Resolved	True	O:1	R1V1	S0	O:1-S0-R1V1	Oncorhynchus mykiss	Canada	North America	1997	CC-ST10
1677	FPG92	Resolved	True	O:4	R1V3	S0	O:4-S0-R1V3	Oncorhynchus mykiss	Canada	North America	2005
1678	FPG1W08	Resolved	True	O:1	R4	S0	O:1-S0-R4	Oncorhynchus mykiss	Canada	North America	2008	CC-ST10
1679	FPG10	Resolved	True	O:2	R1V1	S0	O:2-S0-R1V1	Oncorhynchus mykiss	Canada	North America	1994	CC-ST10
1680	10	Resolved	True	O:2	R1V1	S0	O:2-S0-R1V1	Oncorhynchus mykiss	Canada	North America	1994	CC-ST10
1681	IWL08	Resolved	True	O:1	R4	S0	O:1-S0-R4	Oncorhynchus mykiss	Canada	North America	2008	CC-ST10
1682	AQ-22-VL-ON-ON-0022	Resolved	True	O:3	R4	S0	O:3-S0-R4	Oncorhynchus tshawytscha	Canada	North America	2022
1683	AQ-21-VL-ON-ON-0007	Resolved	True	O:1	R2	S0	O:1-S0-R2	Oncorhynchus mykiss	Canada	North America	2021
1684	AQ-21-VL-ON-ON-0009	Resolved	True	O:4	R1V1	S0	O:4-S0-R1V1	Oncorhynchus mykiss	Canada	North America	2021
1685	AQ-21-VL-ON-ON-0018	Resolved	True	O:1	R2	S0	O:1-S0-R2	Oncorhynchus mykiss	Canada	North America	2021
1686	AQ-21-VL-ON-ON-0016	Resolved	True	O:1	R2	S0	O:1-S0-R2	Oncorhynchus mykiss	Canada	North America	2021
1687	AQ-22-VL-ON-ON-0010	Resolved	True	O:0	R0	S0	O:0-S0-R0	Salvelinus fontinalis	Canada	North America	2022
1689	AQ-23-VL-ON-ON-0003	Resolved	True	O:5	R1V1	S0	O:5-S0-R1V1	Oncorhynchus mykiss	Canada	North America	2023
1690	AQ-23-VL-ON-ON-0002	Resolved	True	O:1	R4	S0	O:1-S0-R4	Salvelinus namaycush	Canada	North America	2023
1691	AQ-23-VL-ON-ON-0004	Resolved	True	O:0	R0	S0	O:0-S0-R0	Oncorhynchus mykiss	Canada	North America	2023
1692	AQ-23-VL-ON-ON-0019	Resolved	True	O:1	R4	S0	O:1-S0-R4	Oncorhynchus tshawytscha	Canada	North America	2023
1693	AQ-23-VL-ON-ON-0017	Resolved	True	O:1	R4	S0	O:1-S0-R4	Oncorhynchus tshawytscha	Canada	North America	2023
1694	FPG100	Resolved	True	O:2	R1V1	S0	O:2-S0-R1V1	Oncorhynchus mykiss	Canada	North America	2021	CC-ST10
1695	FPG48	Resolved	True	O:1	R1V1	S0	O:1-S0-R1V1	Oncorhynchus mykiss	Canada	North America	2021	CC-ST10
1696	AQ-24-VL-ON-ON-0011	Resolved	True	O:1	R4	S0	O:1-S0-R4	Oncorhynchus mykiss	Canada	North America	2024	CC-ST10
1697	AQ-24-VL-ON-ON-0012	Resolved	True	O:2	R3	S0	O:2-S0-R3	Oncorhynchus mykiss	Canada	North America	2024
1698	AQ-24-VL-ON-ON-0016	Resolved	True	O:4	R1V1	S0	O:4-S0-R1V1	Oncorhynchus mykiss	Canada	North America	2024
1699	AQ-24-VL-ON-ON-0005	Resolved	True	O:1	R2	S0	O:1-S0-R2	Salvelinus namaycush	Canada	North America	2024
1700	AQ-24-VL-ON-ON-0010	Resolved	True	O:1	R4	S0	O:1-S0-R4	Oncorhynchus mykiss	Canada	North America	2024	CC-ST10
1701	AQ-24-VL-ON-ON-0008	Resolved	True	O:2	R1V1	S0	O:2-S0-R1V1	Oncorhynchus mykiss	Canada	North America	2024	CC-ST10
1702	AQ-24-VL-ON-ON-0025	Resolved	True	O:4	R1V1	S0	O:4-S0-R1V1	Oncorhynchus mykiss	Canada	North America	2024
1703	Pullman	Resolved	True	O:2	R1V1	S0	O:2-S0-R1V1	Oncorhynchus mykiss	USA	North America	2010
1704	17830	Resolved	True	O:1	R1V1	S0	O:1-S0-R1V1	Oncorhynchus mykiss	USA	North America	2011	CC-ST10
1705	11754	Resolved	True	O:1	R1V1	S0	O:1-S0-R1V1	Oncorhynchus mykiss	USA	North America	2011	CC-ST10
1706	AQ-22-VL-OH-WA-0006	Resolved	True	O:0	R0	S0	O:0-S0-R0	Oncorhynchus kisutch	USA	North America	2022	CC-ST09
1707	AQ-20-OH-WA-0018	Resolved	True	O:2	R1V1	S0	O:2-S0-R1V1	Oncorhynchus mykiss	USA	North America	2020	CC-ST10
1708	AQ-20-OH-WA-0015	Resolved	True	O:0	R0	S0	O:0-S0-R0	Oncorhynchus mykiss	USA	North America	2020
1709	AQ-20-OH-WA-0014	Resolved	True	O:3	R3	S1	O:3-S1-R3	Oncorhynchus tshawytscha	USA	North America	2020
1710	AQ-20-OH-WA-0019	Resolved	True	O:7	R2	S0	O:7-S0-R2	Oncorhynchus tshawytscha	USA	North America	2020
1711	AQ-19-VL-OH-WA-0023	Resolved	True	O:2	R1V1	S0	O:2-S0-R1V1	Oncorhynchus mykiss	USA	North America	2019	CC-ST10
1712	AQ-19-VL-OH-WA-0024	Resolved	True	O:1	R2	S0	O:1-S0-R2	Oncorhynchus mykiss	USA	North America	2019
1713	AQ-19-VL-OH-WA-0047	Resolved	True	O:1	R2	S0	O:1-S0-R2	Oncorhynchus tshawytscha	USA	North America	2019
1714	AQ-19-VL-OH-WA-0040	Resolved	True	O:2	R1V1	S0	O:2-S0-R1V1	Oncorhynchus mykiss	USA	North America	2019	CC-ST10
1715	AQ-19-VL-OH-WA-0046	Resolved	True	O:0	R0	S0	O:0-S0-R0	Oncorhynchus kisutch	USA	North America	2019	CC-ST09
1716	AQ-19-VL-OH-WA-0048	Resolved	True	O:7	R3	S0	O:7-S0-R3	Oncorhynchus kisutch	USA	North America	2019
1717	AQ-19-VL-OH-WA-0025	Resolved	True	O:1	R1V1	S0	O:1-S0-R1V1	Oncorhynchus mykiss	USA	North America	2019	CC-ST10
1718	AQ-19-VL-OH-WA-0061	Resolved	True	O:2	R1V1	S0	O:2-S0-R1V1	Oncorhynchus kisutch	USA	North America	2019
1719	AQ-19-VL-OH-WA-0056	Resolved	True	O:4	R3	S0	O:4-S0-R3	Oncorhynchus tshawytscha	USA	North America	2019
1720	AQ-19-VL-OH-WA-0026	Resolved	True	O:5	R1V3	S0	O:5-S0-R1V3	Oncorhynchus gilae apache	USA	North America	2019	CC-ST10
1721	AQ-19-VL-OH-WA-0029	Resolved	True	O:2	R1V1	S0	O:2-S0-R1V1	Oncorhynchus mykiss	USA	North America	2019	CC-ST10
1722	AQ-19-VL-OH-WA-0028	Resolved	True	O:3	R4	S0	O:3-S0-R4	Oncorhynchus mykiss	USA	North America	2019	CC-ST10
1723	AQ-19-VL-OH-WA-0035	Resolved	True	O:1	R2	S0	O:1-S0-R2	Salvelinus fontinalis	USA	North America	2019
1724	AQ-19-VL-OH-WA-0036	Resolved	True	O:1	R3	S0	O:1-S0-R3	Oncorhynchus tshawytscha	USA	North America	2019
1725	AQ-20-OH-WA-0034	Resolved	True	O:5	R1V3	S0	O:5-S0-R1V3	Oncorhynchus gilae apache	USA	North America	2020	CC-ST10
1726	AQ-20-OH-WA-0051	Resolved	True	O:2	R1V1	S0	O:2-S0-R1V1	Oncorhynchus mykiss	USA	North America	2020	CC-ST10
1727	AQ-20-OH-WA-0032	Resolved	True	O:7	R3	S0	O:7-S0-R3	Oncorhynchus mykiss	USA	North America	2020
1728	AQ-20-OH-WA-0060	Resolved	True	O:1	R4	S0	O:1-S0-R4	Oncorhynchus tshawytscha	USA	North America	2020
1729	AQ-20-OH-WA-0056	Resolved	True	O:2	R3	S0	O:2-S0-R3	Oncorhynchus tshawytscha	USA	North America	2020
1730	AQ-20-OH-WA-0075	Resolved	True	O:2	R1V1	S0	O:2-S0-R1V1	Oncorhynchus mykiss	USA	North America	2020	CC-ST10
1731	AQ-20-OH-WA-0038	Resolved	True	O:3	R4	S0	O:3-S0-R4	Oncorhynchus mykiss	USA	North America	2020	CC-ST10
1732	AQ-20-OH-WA-0073	Resolved	True	O:1	R4	S0	O:1-S0-R4	Oncorhynchus tshawytscha	USA	North America	2020
1733	AQ-20-OH-WA-0080	Resolved	True	O:3	R3	S1	O:3-S1-R3	Oncorhynchus kisutch	USA	North America	2020
1734	AQ-20-OH-WA-0037	Resolved	True	O:7	R2	S0	O:7-S0-R2	Oncorhynchus mykiss	USA	North America	2020
1735	AQ-20-OH-WA-0053	Resolved	True	O:5	R1V3	S0	O:5-S0-R1V3	Onchorhynchus apache	USA	North America	2020	CC-ST10
1736	AQ-20-OH-WA-0054	Resolved	True	O:3	R4	S0	O:3-S0-R4	Oncorhynchus mykiss	USA	North America	2020	CC-ST10
1737	AQ-20-OH-WA-0058	Resolved	True	O:1	R4	S0	O:1-S0-R4	Oncorhynchus tshawytscha	USA	North America	2020
1738	AQ-22-VL-OH-WA-0012	Resolved	True	O:1	R2	S0	O:1-S0-R2	Oncorhynchus kisutch	USA	North America	2022
1739	AQ-21-VL-OH-WA-0026	Resolved	True	O:7	R2	S0	O:7-S0-R2	Oncorhynchus kisutch	USA	North America	2021
1740	AQ-22-VL-OH-WA-0013	Resolved	True	O:7	R2	S0	O:7-S0-R2	Oncorhynchus kisutch	USA	North America	2022
1741	AQ-21-VL-OH-WA-0072	Resolved	True	O:2	R1V1	S0	O:2-S0-R1V1	Oncorhynchus mykiss	USA	North America	2021	CC-ST10
1742	AQ-21-VL-OH-WA-0069	Resolved	True	O:2	R1V1	S0	O:2-S0-R1V1	Oncorhynchus mykiss	USA	North America	2021	CC-ST10
1743	AQ-21-VL-OH-WA-0048	Resolved	True	O:2	R1V1	S0	O:2-S0-R1V1	Oncorhynchus mykiss	USA	North America	2021	CC-ST10
1744	AQ-21-VL-OH-WA-0025	Resolved	True	O:7	R2	S0	O:7-S0-R2	Oncorhynchus kisutch	USA	North America	2021
1745	AQ-22-VL-OH-WA-0014	Resolved	True	O:2	R1V1	S0	O:2-S0-R1V1	Oncorhynchus mykiss	USA	North America	2022	CC-ST10
1746	AQ-21-VL-OH-WA-0090	Resolved	True	O:1	R2	S0	O:1-S0-R2	Oncorhynchus tshawytscha	USA	North America	2021
1747	AQ-22-VL-OH-WA-0015	Resolved	True	O:1	R2	S0	O:1-S0-R2	Entosphenus tridentatus	USA	North America	2022
1748	AQ-22-VL-OH-WA-0004	Resolved	True	O:1	R3	S0	O:1-S0-R3	Oncorhynchus tshawytscha	USA	North America	2022
1749	AQ-22-VL-OH-WA-0009	Resolved	True	O:2	R1V1	S0	O:2-S0-R1V1	Oncorhynchus mykiss	USA	North America	2022	CC-ST10
1750	AQ-21-VL-OH-WA-0021	Resolved	True	O:1	R3	S0	O:1-S0-R3	Oncorhynchus tshawytscha	USA	North America	2021
1751	AQ-21-VL-OH-WA-0023	Resolved	True	O:0	R0	S0	O:0-S0-R0	Oncorhynchus kisutch	USA	North America	2021	CC-ST09
1752	AQ-21-VL-OH-WA-0022	Resolved	True	O:7	R2	S0	O:7-S0-R2	Oncorhynchus kisutch	USA	North America	2021
1753	AQ-21-VL-OH-WA-0024	Resolved	True	O:2	R3	S0	O:2-S0-R3	Oncorhynchus tshawytscha	USA	North America	2021
1754	AQ-21-VL-OH-WA-0047	Resolved	True	O:3	R4	S0	O:3-S0-R4	Oncorhynchus mykiss	USA	North America	2021	CC-ST10
1755	AQ-21-VL-OH-WA-0043	Resolved	True	O:4	R3	S0	O:4-S0-R3	Oncorhynchus kisutch	USA	North America	2021
1756	111025-1	Resolved	True	O:4	R3	S0	O:4-S0-R3	Oncorhynchus kisutch	USA	North America	2021
1757	AQ-24-VL-OH-WA-0004	Resolved	True	O:1	R3	S0	O:1-S0-R3	Oncorhynchus tshawytscha	USA	North America	2024
1758	AQ-24-VL-OH-WA-0005	Resolved	True	O:2	R3	S0	O:2-S0-R3	Oncorhynchus tshawytscha	USA	North America	2024
1759	AQ-24-VL-OH-WA-0006	Resolved	True	O:5	R1V3	S0	O:5-S0-R1V3	Oncorhynchus mykiss	USA	North America	2024	CC-ST10
1760	AQ-24-VL-OH-WA-0008	Resolved	True	O:0	R0	S0	O:0-S0-R0	Oncorhynchus kisutch	USA	North America	2024	CC-ST09
1761	AQ-24-VL-OH-WA-0012	Resolved	True	O:2	R1V1	S0	O:2-S0-R1V1	Oncorhynchus mykiss	USA	North America	2024	CC-ST10
1762	AQ-24-VL-OH-WA-0007	Resolved	True	O:2	R1V1	S0	O:2-S0-R1V1	Oncorhynchus mykiss	USA	North America	2024	CC-ST10
1763	AQ-25-VL-OH-WA-0002	Resolved	True	O:7	R3	S0	O:7-S0-R3	Oncorhynchus mykiss	USA	North America	2025
1764	165	Resolved	True	O:1	R4	S0	O:1-S0-R4	Oncorhynchus mykiss	Czech Republic	Europe	2016	CC-ST10
1765	1482	Resolved	True	O:1	R4	S0	O:1-S0-R4	Oncorhynchus mykiss	Czech Republic	Europe	2016	CC-ST10
1766	2501	Resolved	True	O:2	R1V1	S0	O:2-S0-R1V1	Oncorhynchus mykiss	Czech Republic	Europe	2016	CC-ST10
1767	2792	Resolved	True	O:1	R4	S0	O:1-S0-R4	Oncorhynchus mykiss	Czech Republic	Europe	2016	CC-ST10
1768	2793	Resolved	True	O:1	R4	S0	O:1-S0-R4	Oncorhynchus mykiss	Czech Republic	Europe	2016	CC-ST10
1769	4211	Resolved	True	O:2	R1V1	S0	O:2-S0-R1V1	Oncorhynchus mykiss	Czech Republic	Europe	2017	CC-ST10
1770	4212	Resolved	True	O:2	R1V1	S0	O:2-S0-R1V1	Oncorhynchus mykiss	Czech Republic	Europe	2017	CC-ST10
1771	8888	Resolved	True	O:0	R0	S0	O:0-S0-R0	Oncorhynchus mykiss	Czech Republic	Europe	2019
1772	96206	Resolved	True	O:1	R1V1	S0	O:1-S0-R1V1	Oncorhynchus mykiss	Czech Republic	Europe	2012	CC-ST10
1773	96233	Resolved	True	O:4	R3	S0	O:4-S0-R3	Oncorhynchus mykiss	Czech Republic	Europe	2014
1774	96236	Resolved	True	O:2	R1V1	S0	O:2-S0-R1V1	Oncorhynchus mykiss	Czech Republic	Europe	2014	CC-ST10
1775	96239	Resolved	True	O:1	R1V1	S0	O:1-S0-R1V1	Oncorhynchus mykiss	Czech Republic	Europe	2014	CC-ST90
1776	97563	Resolved	True	O:1	R1V1	S0	O:1-S0-R1V1	Oncorhynchus mykiss	Czech Republic	Europe	2015	CC-ST90
1777	97564	Resolved	True	O:1	R1V1	S0	O:1-S0-R1V1	Oncorhynchus mykiss	Czech Republic	Europe	2015	CC-ST90
1778	97567	Resolved	True	O:1	R1V1	S0	O:1-S0-R1V1	Oncorhynchus mykiss	Czech Republic	Europe	2015	CC-ST90
1779	97568	Resolved	True	O:1	R1V1	S0	O:1-S0-R1V1	Oncorhynchus mykiss	Czech Republic	Europe	2015	CC-ST90
1780	97569	Resolved	True	O:1	R1V1	S0	O:1-S0-R1V1	Oncorhynchus mykiss	Czech Republic	Europe	2015	CC-ST90
1781	97570	Resolved	True	O:1	R1V1	S0	O:1-S0-R1V1	Oncorhynchus mykiss	Czech Republic	Europe	2015	CC-ST90
1782	97571	Resolved	True	O:1	R1V1	S0	O:1-S0-R1V1	Oncorhynchus mykiss	Czech Republic	Europe	2015	CC-ST90
1783	97572	Resolved	True	O:1	R1V1	S0	O:1-S0-R1V1	Oncorhynchus mykiss	Czech Republic	Europe	2015	CC-ST90
1784	97574	Resolved	True	O:1	R1V1	S0	O:1-S0-R1V1	Oncorhynchus mykiss	Czech Republic	Europe	2015	CC-ST90
1785	97577	Resolved	True	O:1	R1V1	S0	O:1-S0-R1V1	Oncorhynchus mykiss	Czech Republic	Europe	2015	CC-ST10
1786	97579	Resolved	True	O:1	R1V1	S0	O:1-S0-R1V1	Oncorhynchus mykiss	Czech Republic	Europe	2015	CC-ST90
1787	97581	Resolved	True	O:1	R1V1	S0	O:1-S0-R1V1	Oncorhynchus mykiss	Czech Republic	Europe	2015	CC-ST90
1788	97583	Resolved	True	O:1	R1V1	S0	O:1-S0-R1V1	Oncorhynchus mykiss	Czech Republic	Europe	2015	CC-ST90
1789	97584	Resolved	True	O:1	R1V1	S0	O:1-S0-R1V1	Oncorhynchus mykiss	Czech Republic	Europe	2015	CC-ST90
1790	97585	Resolved	True	O:1	R4	S0	O:1-S0-R4	Oncorhynchus mykiss	Czech Republic	Europe	2015	CC-ST10
1791	97587	Resolved	True	O:1	R1V1	S0	O:1-S0-R1V1	Oncorhynchus mykiss	Czech Republic	Europe	2015	CC-ST90
1792	97588	Resolved	True	O:1	R1V1	S0	O:1-S0-R1V1	Oncorhynchus mykiss	Czech Republic	Europe	2015	CC-ST90
1793	97705	Resolved	True	O:4	R3	S0	O:4-S0-R3	Oncorhynchus mykiss	Czech Republic	Europe	2015
1794	97708	Resolved	True	O:1	R4	S0	O:1-S0-R4	Oncorhynchus mykiss	Czech Republic	Europe	2015
1795	97713	Resolved	True	O:1	R1V1	S0	O:1-S0-R1V1	Oncorhynchus mykiss	Czech Republic	Europe	2015	CC-ST10
1796	97714	Resolved	True	O:1	R1V1	S0	O:1-S0-R1V1	Oncorhynchus mykiss	Czech Republic	Europe	2015	CC-ST10
1797	98753	Resolved	True	O:1	R4	S0	O:1-S0-R4	Oncorhynchus mykiss	Czech Republic	Europe	2015	CC-ST10
1798	98754	Ambiguous	True	O:1	Ambiguous	S0	O:1-S0-Ambiguous	Oncorhynchus mykiss	Czech Republic	Europe	2015	CC-ST10
1799	99090	Resolved	True	O:1	R4	S0	O:1-S0-R4	Oncorhynchus mykiss	Czech Republic	Europe	2015	CC-ST10
1800	99093	Resolved	True	O:1	R4	S0	O:1-S0-R4	Oncorhynchus mykiss	Czech Republic	Europe	2015	CC-ST10
1801	1349-M9b	Resolved	True	O:1	R4	S0	O:1-S0-R4	Oncorhynchus mykiss	Czech Republic	Europe	2016	CC-ST10
1802	1350-M11	Resolved	True	O:1	R4	S0	O:1-S0-R4	Oncorhynchus mykiss	Czech Republic	Europe	2016	CC-ST10
231	CH8	Resolved	True	O:2	R1V1	S0	O:2-S0-R1V1	Oncorhynchus mykiss	Switzerland	Europe	2009	CC-ST10
24	JIP 02/86	Resolved	True	O:1	R4	S0	O:1-S0-R4	Oncorhynchus mykiss	France	Europe	1986	CC-ST10
283	CH1895	Resolved	True	O:1	R4	S1	O:1-S1-R4	Salmo trutta lacustris	Switzerland	Europe	2011	CC-ST10
348	LM-01-Fp	Resolved	True	O:1	R4	S0	O:1-S0-R4	Oncorhynchus mykiss	Chile	South America	2006	CC-ST10
349	LM-02-Fp	Resolved	True	O:2	R1V1	S0	O:2-S0-R1V1	Oncorhynchus mykiss	Chile	South America	2006	CC-ST10
443	DK001	Resolved	True	O:1	R1V1	S0	O:1-S0-R1V1	Oncorhynchus mykiss	Denmark	Europe	2009	CC-ST10
444	DK002	Resolved	True	O:2	R1V1	S0	O:2-S0-R1V1	Oncorhynchus mykiss	Denmark	Europe	1990	CC-ST10
469	NO004	Resolved	True	O:4	R3	S0	O:4-S0-R3	Salmo trutta	Norway	Europe	1998
508	FI055	Resolved	True	O:1	R1V1	S0	O:1-S0-R1V1	Oncorhynchus mykiss	Finland	Europe	1996	CC-ST10
509	FI056	Resolved	True	O:1	R1V1	S0	O:1-S0-R1V1	Oncorhynchus mykiss	Finland	Europe	1996	CC-ST10
522	FI070	Resolved	True	O:2	R3	S0	O:2-S0-R3	Perca fluviatilis	Finland	Europe	2006
570	FI146	Resolved	True	O:5	R1V1	S0	O:5-S0-R1V1	water	Finland	Europe	2000
637	NO083	Resolved	True	O:2	R1V1	S0	O:2-S0-R1V1	Oncorhynchus mykiss	Norway	Europe	2011	CC-ST10
716	NO014	Resolved	True	O:2	R1V1	S0	O:2-S0-R1V1	Oncorhynchus mykiss	Norway	Europe	2008	CC-ST10
728	NO042	Resolved	True	O:2	R1V1	S0	O:2-S0-R1V1	Salmo salar	Norway	Europe	2008	CC-ST124
72	KU060626-59	Resolved	True	O:3	R2	S0	O:3-S0-R2	Plecoglossus altivelis	Japan	Asia	2006
736	NO098	Resolved	True	O:1	R4	S0	O:1-S0-R4	Salmo salar	Norway	Europe	2011
760	DK095	Resolved	True	O:7	R2	S0	O:7-S0-R2	Gasterosteus aculeatus	Denmark	Europe	2000
860	DK150	Resolved	True	O:4	R1V1	S0	O:4-S0-R1V1	Oncorhynchus mykiss	Denmark	Europe	1995
86	KU051128-10	Resolved	True	O:1	R2	S0	O:1-S0-R2	water	Japan	Asia	2005
89	KU061128-1	Resolved	True	O:1	R3	S0	O:1-S0-R3	water	Japan	Asia	2006
947	SE009	Resolved	True	O:1	R4	S0	O:1-S0-R4	Oncorhynchus mykiss	Sweden	Europe	1988	CC-ST10
948	SE010	Resolved	True	O:1	R1V1	S0	O:1-S0-R1V1	Oncorhynchus mykiss	Sweden	Europe	1988	CC-ST10
952	SE022	Resolved	True	O:1	R1V1	S0	O:1-S0-R1V1	Oncorhynchus mykiss	Sweden	Europe	1990	CC-ST10
955	SE026	Resolved	True	O:2	R1V1	S0	O:2-S0-R1V1	Oncorhynchus mykiss	Sweden	Europe	1991	CC-ST10
956	SE027	Resolved	True	O:5	R1V1	S0	O:5-S0-R1V1	Oncorhynchus mykiss	Sweden	Europe	1991
957	SE028	Resolved	True	O:1	R1V1	S0	O:1-S0-R1V1	Oncorhynchus mykiss	Sweden	Europe	1991	CC-ST10
962	SE055	Resolved	True	O:5	R1V1	S0	O:5-S0-R1V1	Salmo trutta	Sweden	Europe	1993
965	SE080	Resolved	True	O:1	R1V1	S0	O:1-S0-R1V1	Oncorhynchus mykiss	Sweden	Europe	1994	CC-ST10
966	SE091	Resolved	True	O:1	R1V1	S0	O:1-S0-R1V1	Oncorhynchus mykiss	Sweden	Europe	1994	CC-ST10
968	SE117	Resolved	True	O:1	R1V1	S0	O:1-S0-R1V1	Oncorhynchus mykiss	Sweden	Europe	1995	CC-ST10
970	SE164	Resolved	True	O:2	R1V1	S0	O:2-S0-R1V1	Oncorhynchus mykiss	Sweden	Europe	1996	CC-ST10
971	SE328	Resolved	True	O:1	R1V1	S0	O:1-S0-R1V1	Oncorhynchus mykiss	Sweden	Europe	2001
972	SE409	Resolved	True	O:2	R1V1	S0	O:2-S0-R1V1	Oncorhynchus mykiss	Sweden	Europe	2003	CC-ST10
973	SE474	Resolved	True	O:1	R4	S0	O:1-S0-R4	Oncorhynchus mykiss	Sweden	Europe	2011	CC-ST124
975	SE476	Resolved	True	O:1	R1V1	S0	O:1-S0-R1V1	Oncorhynchus mykiss	Sweden	Europe	2011	CC-ST10
976	SE477	Resolved	True	O:2	R1V1	S0	O:2-S0-R1V1	Oncorhynchus mykiss	Sweden	Europe	2011	CC-ST10
979	SE482	Resolved	True	O:2	R1V1	S0	O:2-S0-R1V1	Oncorhynchus mykiss	Sweden	Europe	2011	CC-ST10
980	SE483	Resolved	True	O:2	R1V1	S0	O:2-S0-R1V1	Oncorhynchus mykiss	Sweden	Europe	2011	CC-ST10
995	FI166	Resolved	True	O:2	R1V1	S0	O:2-S0-R1V1	Salmo salar	UK	Europe	2007
75	AK-0527	Resolved	True	O:6	R1V2	S0	O:6-S0-R1V2	Plecoglossus altivelis	Japan		2005
65	CS-1	Resolved	True	O:3	R1V2	S0	O:3-S0-R1V2	Plecoglossus altivelis	Japan	Asia	1995
nd	KU220506-14	Resolved	True	O:1	R2	S1	O:1-S1-R2	Plecoglossus altivelis	Japan	Asia		CC-ST52
nd	KU220506-6	Resolved	True	O:6	R1V2	S0	O:6-S0-R1V2	Gnathopogon caerulescens	Japan	Asia		CC-ST56
1551	KU220721-4	Resolved	True	O:1	R2	S1	O:1-S1-R2	Plecoglossus altivelis	Japan	Asia	2011	CC-ST52
nd	LM09a	Resolved	True	O:5	R1V3	S0	O:5-S0-R1V3	Oncorhynchus mykiss	France	Europe	2015
67	PH-0209	Resolved	True	O:3	R1V2	S0	O:3-S0-R1V2	Plecoglossus altivelis	Japan		2002
1803	1729 ≈æ	Resolved	True	O:2	R1V1	S0	O:2-S0-R1V1	Oncorhynchus mykiss	Czech Republic	Europe	2016	CC-ST90
1804	1730 s	Resolved	True	O:2	R1V1	S0	O:2-S0-R1V1	Oncorhynchus mykiss	Czech Republic	Europe	2016	CC-ST90
1805	2499 s	Resolved	True	O:2	R1V1	S0	O:2-S0-R1V1	Oncorhynchus mykiss	Czech Republic	Europe	2016	CC-ST10
1806	2500 s	Resolved	True	O:2	R1V1	S0	O:2-S0-R1V1	Oncorhynchus mykiss	Czech Republic	Europe	2016	CC-ST10
1807	2502 L	Resolved	True	O:2	R1V1	S0	O:2-S0-R1V1	Oncorhynchus mykiss	Czech Republic	Europe	2016	CC-ST10
1808	2503 L	Resolved	True	O:2	R1V1	S0	O:2-S0-R1V1	Oncorhynchus mykiss	Czech Republic	Europe	2016	CC-ST10
1809	2504 s	Resolved	True	O:2	R1V1	S0	O:2-S0-R1V1	Oncorhynchus mykiss	Czech Republic	Europe	2016	CC-ST90
1810	6739-10-01	Resolved	True	O:2	R1V1	S0	O:2-S0-R1V1	Oncorhynchus mykiss	Czech Republic	Europe	2018	CC-ST10
1811	6739/13	Resolved	True	O:2	R1V1	S0	O:2-S0-R1V1	Oncorhynchus mykiss	Czech Republic	Europe	2018	CC-ST10
1812	6739/18	Resolved	True	O:2	R1V1	S0	O:2-S0-R1V1	Oncorhynchus mykiss	Czech Republic	Europe	2018	CC-ST10
1813	6739/19	Resolved	True	O:2	R1V1	S0	O:2-S0-R1V1	Oncorhynchus mykiss	Czech Republic	Europe	2018	CC-ST10
1814	6739/3a	Resolved	True	O:2	R1V1	S0	O:2-S0-R1V1	Oncorhynchus mykiss	Czech Republic	Europe	2018	CC-ST10
1815	6739-07-01	Resolved	True	O:2	R1V1	S0	O:2-S0-R1V1	Oncorhynchus mykiss	Czech Republic	Europe	2018	CC-ST10
1816	9333 ≈æ	Resolved	True	O:2	R3	S1	O:2-S1-R3	Salmo trutta	Czech Republic	Europe	2019	CC-ST10
1817	9334 ≈æ	Resolved	True	O:2	R3	S1	O:2-S1-R3	Salmo trutta	Czech Republic	Europe	2019	CC-ST10
1818	9335 org	Resolved	True	O:2	R3	S1	O:2-S1-R3	Salmo trutta	Czech Republic	Europe	2019	CC-ST10
1819	9335 ≈æ	Resolved	True	O:2	R3	S1	O:2-S1-R3	Salmo trutta	Czech Republic	Europe	2019	CC-ST10
1821	9472 s	Resolved	True	O:2	R1V1	S0	O:2-S0-R1V1	Oncorhynchus mykiss	Czech Republic	Europe	2019	CC-ST10
1822	9472 sl	Ambiguous	True	Ambiguous	Ambiguous	S0	Ambiguous-S0-Ambiguous	Oncorhynchus mykiss	Czech Republic	Europe	2019	CC-ST10
1823	96205 J	Resolved	True	O:1	R1V1	S0	O:1-S0-R1V1	Oncorhynchus mykiss	Czech Republic	Europe	2012	CC-ST10
1824	96206 L	Resolved	True	O:1	R1V1	S0	O:1-S0-R1V1	Oncorhynchus mykiss	Czech Republic	Europe	2012	CC-ST10
1825	9711 s	Resolved	True	O:3	R4	S0	O:3-S0-R4	Oncorhynchus mykiss	Czech Republic	Europe	2019	CC-ST10
1826	98244 s	Resolved	True	O:1	R1V1	S0	O:1-S0-R1V1	Oncorhynchus mykiss	Czech Republic	Europe	2015	CC-ST90
1827	98247 s	Resolved	True	O:1	R1V1	S0	O:1-S0-R1V1	Oncorhynchus mykiss	Czech Republic	Europe	2015	CC-ST90
1828	98253 s	Resolved	True	O:1	R1V1	S0	O:1-S0-R1V1	Oncorhynchus mykiss	Czech Republic	Europe	2015	CC-ST90
1829	98256 s	Resolved	True	O:1	R1V1	S0	O:1-S0-R1V1	Oncorhynchus mykiss	Czech Republic	Europe	2015	CC-ST90
1830	98752 s	Resolved	True	O:1	R1V1	S0	O:1-S0-R1V1	Oncorhynchus mykiss	Czech Republic	Europe	2015	CC-ST90
1831	99096 s	Resolved	True	O:1	R4	S0	O:1-S0-R4	Oncorhynchus mykiss	Czech Republic	Europe	2015	CC-ST10
1832	jikry 4	Resolved	True	O:1	R1V1	S0	O:1-S0-R1V1	Oncorhynchus mykiss	Czech Republic	Europe	2018	CC-ST90
1833	jikry 5	Resolved	True	O:1	R1V1	S0	O:1-S0-R1V1	Oncorhynchus mykiss	Czech Republic	Europe	2018	CC-ST90
1834	2022-447	Resolved	True	O:3	R3	S0	O:3-S0-R3	Oncorhynchus mykiss	Turkey	Asia	2022	CC-ST10
1835	2022-466	Resolved	True	O:2	R1V1	S0	O:2-S0-R1V1	Oncorhynchus mykiss	Turkey	Asia	2022	CC-ST10
1836	2022-498	Resolved	True	O:3	R3	S0	O:3-S0-R3	Oncorhynchus mykiss	Turkey	Asia	2022	CC-ST10
1837	2022-348	Resolved	True	O:1	R1V1	S0	O:1-S0-R1V1	Oncorhynchus mykiss	Turkey	Asia	2022	CC-ST90
1838	2022-435	Resolved	True	O:1	R1V1	S0	O:1-S0-R1V1	Oncorhynchus mykiss	Turkey	Asia	2022	CC-ST90
1840	2022-507	Resolved	True	O:2	R1V1	S0	O:2-S0-R1V1	Oncorhynchus mykiss	Turkey	Asia	2022	CC-ST10
1841	2022-467	Resolved	True	O:2	R1V1	S0	O:2-S0-R1V1	Oncorhynchus mykiss	Turkey	Asia	2022	CC-ST10
1842	2022-508	Resolved	True	O:2	R1V1	S0	O:2-S0-R1V1	Oncorhynchus mykiss	Turkey	Asia	2022	CC-ST10
1843	2022-167	Resolved	True	O:2	R1V1	S0	O:2-S0-R1V1	Oncorhynchus mykiss	Turkey	Asia	2022	CC-ST10
1844	2022-227	Resolved	True	O:2	R1V1	S0	O:2-S0-R1V1	Oncorhynchus mykiss	Turkey	Asia	2022	CC-ST10
1845	2022-445	Resolved	True	O:2	R1V1	S0	O:2-S0-R1V1	Oncorhynchus mykiss	Turkey	Asia	2022	CC-ST10
1846	2022-451	Resolved	True	O:2	R1V1	S0	O:2-S0-R1V1	Oncorhynchus mykiss	Turkey	Asia	2022	CC-ST10
1847	2022-461	Resolved	True	O:2	R1V1	S0	O:2-S0-R1V1	Oncorhynchus mykiss	Turkey	Asia	2022	CC-ST10
1849	2022-469	Resolved	True	O:2	R1V1	S0	O:2-S0-R1V1	Oncorhynchus mykiss	Turkey	Asia	2022	CC-ST10
1850	2022-465	Resolved	True	O:2	R1V1	S0	O:2-S0-R1V1	Oncorhynchus mykiss	Turkey	Asia	2022	CC-ST10
1851	2022-495	Resolved	True	O:2	R1V1	S0	O:2-S0-R1V1	Oncorhynchus mykiss	Turkey	Asia	2022	CC-ST10
1852	2022-496	Resolved	True	O:2	R1V1	S0	O:2-S0-R1V1	Oncorhynchus mykiss	Turkey	Asia	2022	CC-ST10
1853	2022-502	Resolved	True	O:1	R4	S0	O:1-S0-R4	Oncorhynchus mykiss	Turkey	Asia	2022	CC-ST90
1854	2022-503	Resolved	True	O:1	R4	S0	O:1-S0-R4	Oncorhynchus mykiss	Turkey	Asia	2022	CC-ST90
1855	2022-504	Resolved	True	O:2	R1V1	S0	O:2-S0-R1V1	Oncorhynchus mykiss	Turkey	Asia	2022	CC-ST10
1856	2022-505	Resolved	True	O:2	R1V1	S0	O:2-S0-R1V1	Oncorhynchus mykiss	Turkey	Asia	2022	CC-ST10
1857	2022-516	Resolved	True	O:2	R1V1	S0	O:2-S0-R1V1	Oncorhynchus mykiss	Turkey	Asia	2022	CC-ST10
1858	F1186	Resolved	True	O:6	R4	S0	O:6-S0-R4	Oncorhynchus mykiss	Slovenia	Europe	2023	CC-ST10
1859	F1519	Resolved	True	O:2	R1V1	S0	O:2-S0-R1V1	Oncorhynchus mykiss	Slovenia	Europe	2023	CC-ST10
1860	F1187	Resolved	True	O:3	R4	S0	O:3-S0-R4	Oncorhynchus mykiss	Slovenia	Europe	2023	CC-ST90
1861	F164	Undefined	True	Undefined	Undefined	S0	Undefined-S0-Undefined	Oncorhynchus mykiss	Sweden	Europe	1996	CC-ST10
1862	SE554	Resolved	True	O:1	R1V1	S0	O:1-S0-R1V1	Oncorhynchus mykiss	Sweden	Europe	2016	CC-ST10
1863	SE552	Resolved	True	O:1	R1V1	S0	O:1-S0-R1V1	Oncorhynchus mykiss	Sweden	Europe	2014	CC-ST10
1864	SE553	Resolved	True	O:1	R1V1	S0	O:1-S0-R1V1	Oncorhynchus mykiss	Sweden	Europe	2014	CC-ST10
1865	SE555	Resolved	True	O:2	R1V1	S0	O:2-S0-R1V1	Oncorhynchus mykiss	Sweden	Europe	2014	CC-ST10
1866	SE557	Resolved	True	O:2	R1V1	S0	O:2-S0-R1V1	Oncorhynchus mykiss	Sweden	Europe	2014	CC-ST10
1867	SE556	Resolved	True	O:2	R1V1	S0	O:2-S0-R1V1	Oncorhynchus mykiss	Sweden	Europe	2014	CC-ST10
1868	SE560	Resolved	True	O:2	R1V1	S0	O:2-S0-R1V1	Oncorhynchus mykiss	Sweden	Europe	2014	CC-ST10
1869	SE558	Resolved	True	O:2	R1V1	S0	O:2-S0-R1V1	Oncorhynchus mykiss	Sweden	Europe	2014	CC-ST10
1870	SE561	Resolved	True	O:2	R1V1	S0	O:2-S0-R1V1	Oncorhynchus mykiss	Sweden	Europe	2014	CC-ST10
1871	SE562	Resolved	True	O:2	R1V1	S0	O:2-S0-R1V1	Oncorhynchus mykiss	Sweden	Europe	2016	CC-ST10
1872	SE563	Resolved	True	O:2	R1V1	S0	O:2-S0-R1V1	Oncorhynchus mykiss	Sweden	Europe	2014	CC-ST10
1873	SE559	Resolved	True	O:2	R1V1	S0	O:2-S0-R1V1	Oncorhynchus mykiss	Sweden	Europe	2014	CC-ST10
1874	SE567	Resolved	True	O:2	R1V1	S0	O:2-S0-R1V1	Oncorhynchus mykiss	Sweden	Europe	2014	CC-ST10
1875	SE566	Resolved	True	O:2	R1V1	S0	O:2-S0-R1V1	Oncorhynchus mykiss	Sweden	Europe	2014	CC-ST10
1877	SE564	Resolved	True	O:2	R1V1	S0	O:2-S0-R1V1	Oncorhynchus mykiss	Sweden	Europe	2014	CC-ST10
1878	SE569	Resolved	True	O:1	R4	S0	O:1-S0-R4	Salvelinus alpinus	Sweden	Europe	2014
1879	SE568	Resolved	True	O:1	R4	S0	O:1-S0-R4	Salvelinus alpinus	Sweden	Europe	2014
1880	SE570	Resolved	True	O:2	R1V1	S0	O:2-S0-R1V1	Oncorhynchus mykiss	Sweden	Europe	2016
1881	SE571	Resolved	True	O:3	R4	S0	O:3-S0-R4	Oncorhynchus mykiss	Sweden	Europe	2014	CC-ST191
1882	IT02	Resolved	True	O:2	R1V1	S0	O:2-S0-R1V1	Oncorhynchus mykiss	Italy	Europe	2011	CC-ST90
1883	TRV957	Resolved	True	O:2	R1V1	S0	O:2-S0-R1V1	Oncorhynchus mykiss	France	Europe	2012	CC-ST90
1884	LLrate01	Resolved	True	O:5	R1V1	S0	O:5-S0-R1V1	Oncorhynchus mykiss	France	Europe	2015
1885	4	Resolved	True	O:4	R3	S0	O:4-S0-R3		Chile	South America	2013
1886	Flp-134	Resolved	True	O:7	R2	S0	O:7-S0-R2	Oncorhynchus kisutch	Chile	South America	2020
1887	Flp-143	Resolved	True	O:0	R0	S0	O:0-S0-R0	Oncorhynchus kisutch	Chile	South America	2020	CC-ST09
1888	Flp-142	Resolved	True	O:0	R0	S0	O:0-S0-R0	Oncorhynchus kisutch	Chile	South America	2020	CC-ST09
1889	Flp-138	Resolved	True	O:7	R2	S0	O:7-S0-R2	Oncorhynchus kisutch	Chile	South America	2020
1890	Flp-133	Resolved	True	O:0	R0	S0	O:0-S0-R0	Oncorhynchus kisutch	Chile	South America	2020	CC-ST09
1891	Flp-146	Resolved	True	O:0	R0	S0	O:0-S0-R0	Oncorhynchus kisutch	Chile	South America	2020	CC-ST09
